# Infection of *Plasmodiophora brassicae* changes the fungal endophyte community of tumourous stem mustard roots as revealed by high-throughput sequencing and culture-dependent methods

**DOI:** 10.1101/590018

**Authors:** Xueliang Tian, Diandong Wang, Zhenchuan Mao, Limei Pan, Jingjing Liao, Zhaoming Cai

**Author notes:** Corresponding author: Diandong Wang.

## Abstract

Diverse fungal endophytes live in plants and are shaped by some abiotic and biotic stresses. Plant disease as particular biotic stress possibly gives an impact on the communities of fungal endophytes. In this study, clubroot disease caused by an obligate biotroph protist, *Plasmodiophora brassicae*, was considered to analyze its influence on the fungal endophyte community using an internal transcribed spacer (ITS) through high-throughput sequencing and culture-dependent methods. The results show that the diversity of the endophyte community in the healthy roots was much higher than the clubroots. Ascomycota was the dominant group of endophytes (including *Phoma, Mortierella, Penicillium*, etc.) in the healthy roots while *P*. *brassicae* was the dominant taxon in the clubroots. Hierarchical clustering, principal component analysis (PCA) and principal coordinates analysis (PCoA) indicated significant differences between the endophyte communities in the healthy roots and clubroots. Linear discriminant analysis effect size (LefSe) analysis showed that the dominant genera could be regarded as potential biomarkers. The endophyte community in the healthy roots had a more complex network compared with the clubroots. Also, many plant pathogenic *Fusarium* were isolated from the clubroots by the culture-dependent method. The outcome of this study illustrates that *P*. *brassicae* infection may change the fungal endophyte community associated with the roots of tumourous stem mustard and facilitates the entry of soil pathogen into the roots.
