## Supplement Table 2 for "Infection of *Plasmodiophora brassicae* changes the fungal endophyte community of tumourous stem mustard roots as revealed by high-throughput sequencing and culture-dependent methods"

### Sheet: Sheet1
Phylum	Class	Order	Family	Genus	Species	OTU	R1	R2	R3	C1	C2	C3
p__Ascomycota	c__Sordariomycetes	o__unclassified_c__Sordariomycetes	f__unclassified_c__Sordariomycetes	g__unclassified_c__Sordariomycetes Leptodontidium	s__unclassified_c__Sordariomycetes	OTU79	55	47	34	0	0	5
p__Ascomycota	c__Sordariomycetes	o__Hypocreales	f__Nectriaceae	g__Fusarium	s__unclassified_g__Fusarium	OTU311	5	1	3	8	12	10
p__Ascomycota	c__Dothideomycetes	o__Pleosporales	f__norank_o__Pleosporales	g__Boeremia	s__Boeremia_exigua	OTU276	0	0	0	5	8	5
p__Ascomycota	c__Sordariomycetes	o__Sordariales	f__Chaetomiaceae	g__Chaetomium	s__Chaetomium_cupreum	OTU213	103	102	57	0	0	0
p__Ascomycota	c__Sordariomycetes	o__Hypocreales	f__Clavicipitaceae	g__Pochonia	s__Pochonia_bulbillosa	OTU126	1357	1354	1080	2	3	2
p__Ascomycota	c__saccharomycetes	o__ Microascales	f__Microascaceae	g__unclassified_p__Ascomycota Pseudallescheria	s__unclassified_p__Ascomycota	OTU197	3403	3239	2990	0	0	0
p__Ascomycota	c__Sordariomycetes	o__Sordariales	f__Chaetomiaceae	g__Chaetomium	s__unclassified_g__Chaetomium	OTU1	7	3	9	0	6	0
p__Ascomycota	c__Sordariomycetes	o__Xylariales	f__norank_o__Xylariales	g__Monographella	s__Monographella_cucumerina	OTU176	169	162	175	63	55	48
p__Ascomycota	c__unclassified_p__Ascomycota	o__unclassified_p__Ascomycota	f__unclassified_p__Ascomycota	g__unclassified_p__Ascomycota Brassica napus	s__unclassified_p__Ascomycota	OTU93	68	77	23	0	0	0
p__Ascomycota	c__unclassified_p__Ascomycota	o__unclassified_p__Ascomycota	f__unclassified_p__Ascomycota	g__unclassified_p__Ascomycota Mortierella	s__unclassified_p__Ascomycota	OTU99	5	5	17	0	0	0
p__Ascomycota	c__Sordariomycetes	o__norank_c__Sordariomycetes	f__norank_c__Sordariomycetes	g__Myrmecridium	s__Myrmecridium_schulzeri	OTU2	66	85	7	0	0	0
p__Ascomycota	c__Eurotiomycetes	o__Eurotiales	f__Trichocomaceae	g__Talaromyces	s__unclassified_g__Talaromyces	OTU94	6	9	10	0	0	0
p__Ascomycota	c__Eurotiomycetes	o__Eurotiales	f__Trichocomaceae	g__Penicillium	s__unclassified_g__Penicillium	OTU177	105	120	91	1	0	0
p__Ascomycota	c__Eurotiomycetes	o__Eurotiales	f__Trichocomaceae	g__Penicillium	s__Penicillium_limosum	OTU109	37	42	29	0	0	0
p__Ascomycota	c__Eurotiomycetes	o__Eurotiales	f__Trichocomaceae	g__Penicillium	s__unclassified_g__Penicillium	OTU192	3461	3561	2809	24	5	0
p__Ascomycota	c__Sordariomycetes	o__Hypocreales	f__Nectriaceae	g__Fusarium	s__Fusarium_solani	OTU287	1	0	0	77	89	120
p__Ascomycota	c__Dothideomycetes	o__Pleosporales	f__Pleosporaceae	g__Alternaria	s__unclassified_g__Alternaria	OTU11	9	3	6	0	0	1
p__Ascomycota	c__Sordariomycetes	o__norank_c__Sordariomycetes	f__norank_c__Sordariomycetes	g__Myrmecridium	s__Myrmecridium_schulzeri	OTU138	1275	1231	935	0	0	0
p__Ascomycota	c__Dothideomycetes	o__Pleosporales	f__Phaeosphaeriaceae	g__unclassified_f__Phaeosphaeriaceae	s__Phaeosphaeriaceae_sp	OTU67	4	3	12	0	0	2
p__Ascomycota	c__Leotiomycetes	o__Helotiales	f__norank_o__Helotiales	g__Tetracladium	s__unclassified_g__Tetracladium	OTU114	2823	2866	3270	1	0	0
p__Ascomycota	c__Dothideomycetes	o__Pleosporales	f__unclassified_o__Pleosporales	g__unclassified_o__Pleosporales	s__unclassified_o__Pleosporales	OTU123	380	368	419	76	28	34
p__Ascomycota	c__Eurotiomycetes	o__Chaetothyriales	f__Chaetothyriaceae	g__Cyphellophora	s__Cyphellophora_vermispora	OTU62	6	5	14	0	0	0
p__Ascomycota	c__Sordariomycetes	o__Hypocreales	f__Nectriaceae	g__unclassified_f__Nectriaceae	s__unclassified_f__Nectriaceae	OTU256	0	0	2	10	4	7
p__Ascomycota	c__unclassified_p__Ascomycota	o__unclassified_p__Ascomycota	f__unclassified_p__Ascomycota	g__unclassified_p__Ascomycota Myrmecridium	s__unclassified_p__Ascomycota	OTU70	38	38	64	0	0	0
p__Ascomycota	c__norank_p__Ascomycota	o__norank_p__Ascomycota	f__norank_p__Ascomycota	g__Collembolispora	s__Collembolispora_barbata	OTU65	35	56	22	0	0	0
p__Ascomycota	c__Dothideomycetes	o__Capnodiales	f__Davidiellaceae	g__unclassified_f__Davidiellaceae	s__unclassified_f__Davidiellaceae	OTU137	7	3	6	31	2	6
p__Ascomycota	c__Sordariomycetes	o__Hypocreales	f__Cordycipitaceae	g__Engyodontium	s__Engyodontium_album	OTU219	6	5	15	3	0	0
p__Ascomycota	c__Sordariomycetes	o__Hypocreales	f__Nectriaceae	g__Nectria	s__Nectria_ramulariae	OTU310	0	0	0	18	28	42
p__Ascomycota	c__Sordariomycetes	o__Pleosporales	f__Phaeosphaeriaceae	g__ Setophaeosphaeria	s__unclassified_Setophaeosphaeria	OTU144	466	435	386	31	0	42
p__Ascomycota	c__Sordariomycetes	o__Hypocreales	f__Nectriaceae	g__Gibberella	s__unclassified_g__Gibberella	OTU282	2	3	9	14	26	15
p__Ascomycota	c__Sordariomycetes	o__Hypocreales	f__Nectriaceae	g__Gibberella	s__Gibberella_zeae	OTU319	0	0	1	6	9	15
p__Ascomycota	c__Sordariomycetes	o__Hypocreales	f__Nectriaceae	g__Fusarium	s__unclassified_g__Fusarium	OTU185	1252	1319	1005	1848	1323	1445
p__Ascomycota	c__Leotiomycetes	o__Helotiales	f__Helotiaceae	g__Articulospora	s__Articulospora_proliferata	OTU108	11	12	18	0	0	0
p__Ascomycota	c__Dothideomycetes	o__Pleosporales	f__Didymellaceae	g__Phoma	s__Phoma	OTU106	5465	5391	6336	0	0	0
p__Ascomycota	c__Dothideomycetes	o__Pleosporales	f__unclassified_o__Pleosporales	g__unclassified_o__Pleosporales	s__unclassified_o__Pleosporales	OTU51	567	612	376	3	1	1
p__Ascomycota	c__Eurotiomycetes	o__Eurotiales	f__Trichocomaceae	g__Penicillium	s__unclassified_g__Penicillium	OTU196	28	21	12	2	0	0
p__Ascomycota	c__Dothideomycetes	o__Pleosporales	f__Cucurbitariaceae	g__Pyrenochaetopsis	s__Pyrenochaetopsis_leptospora	OTU246	36	29	54	19	25	6
p__Ascomycota	c__Sordariomycetes	o__Hypocreales	f__Nectriaceae	g__Fusarium	s__Fusarium graminearum	OTU52	377	438	438	16	17	12
p__Ascomycota	c__Sordariomycetes	o__Hypocreales	f__Hypocreaceae	g__Trichoderma	s__unclassified_g__Trichoderma	OTU101	6	5	16	0	0	0
p__Ascomycota	c__Leotiomycetes	o__norank_c__Leotiomycetes	f__Myxotrichaceae	g__Oidiodendron	s__Oidiodendron_truncatum	OTU86	207	199	162	0	0	2
p__Ascomycota	c__Leotiomycetes	o__Helotiales	f__unclassified_o__Helotiales	g__unclassified_o__Helotiales	s__unclassified_o__Helotiales	OTU98	43	37	51	0	0	0
p__Ascomycota	c__Dothideomycetes	o__Pleosporales	f__norank_o__Pleosporales	g__Phoma	s__Phoma_macrostoma	OTU294	0	0	0	11	21	16
p__Ascomycota	c__unclassified_p__Ascomycota	o__unclassified_p__Ascomycota	f__unclassified_p__Ascomycota	g__unclassified_p__Ascomycota	s__unclassified_p__Ascomycota	OTU139	11	16	6	0	0	0
p__Ascomycota	c__Eurotiomycetes	o__Eurotiales	f__Trichocomaceae	g__unclassified_f__Trichocomaceae	s__unclassified_f__Trichocomaceae	OTU224	8	7	10	0	0	0
p__Ascomycota	c__Dothideomycetes	o__Pleosporales	f__unclassified_o__Pleosporales	g__unclassified_o__Pleosporales	s__Pleosporales_sp	OTU156	27	27	35	1	0	0
p__Ascomycota	c__unclassified_p__Ascomycota	o__unclassified_p__Ascomycota	f__unclassified_p__Ascomycota	g__unclassified_p__Ascomycota	s__unclassified_p__Ascomycota	OTU132	45	48	10	0	0	0
p__Basidiomycota	c__Atractiellomycetes	o__Atractiellales	f__unclassified_o__Atractiellales	g__unclassified_o__Atractiellales	s__Atractiellales_sp	OTU32	7	8	7	0	0	0
p__Basidiomycota	c__Agaricomycetes	o__Trechisporales	f__unclassified_o__Trechisporales	g__unclassified_o__Trechisporales Lecythophora	s__Trechisporales_sp	OTU191	531	469	346	0	0	1
p__Basidiomycota	c__Agaricomycetes	o__Agaricales	f__unclassified_o__Agaricales	g__unclassified_o__Agaricales	s__unclassified_o__Agaricales	OTU223	63	52	49	0	0	0
p__Basidiomycota	c__Agaricomycetes	o__Agaricales	f__Psathyrellaceae	g__Coprinellus	s__Coprinellus_canistri	OTU25	470	471	308	0	0	0
p__unclassified_k__Fungi	c__unclassified_k__Fungi	o__unclassified_k__Fungi	f__unclassified_k__Fungi	g__unclassified_k__Fungi	s__unclassified_k__Fungi	OTU80	53	65	117	0	0	0
p__unclassified_k__Fungi	c__unclassified_k__Fungi	o__unclassified_k__Fungi	f__unclassified_k__Fungi	g__unclassified_k__Fungi	s__Fungi_sp	OTU204	9	4	6	0	0	0
p__unclassified_k__Fungi	c__unclassified_k__Fungi	o__unclassified_k__Fungi	f__unclassified_k__Fungi	g__unclassified_k__Fungi	s__unclassified_k__Fungi	OTU194	3	6	7	0	2	0
p__unclassified_k__Fungi	c__unclassified_k__Fungi	o__unclassified_k__Fungi	f__unclassified_k__Fungi	g__unclassified_k__Fungi	s__unclassified_k__Fungi	OTU235	0	0	0	23	10	14
p__unclassified_k__Fungi	c__unclassified_k__Fungi	o__unclassified_k__Fungi	f__unclassified_k__Fungi	g__unclassified_k__Fungi	s__unclassified_k__Fungi	OTU188	440	423	45	0	0	0
p__Zygomycota	c__norank_p__Zygomycota	o__Mortierellales	f__Mortierellaceae	g__Mortierella	s__unclassified_g__Mortierella	OTU50	23	25	59	0	0	0
p__Zygomycota	c__norank_p__Zygomycota	o__Mortierellales	f__Mortierellaceae	g__Mortierella	s__Mortierella_fimbricystis	OTU13	238	199	247	0	0	0
p__Zygomycota	c__norank_p__Zygomycota	o__Mortierellales	f__Mortierellaceae	g__Mortierella	s__unclassified_g__Mortierella	OTU216	20	30	65	7	0	4
p__Zygomycota	c__norank_p__Zygomycota	o__Mortierellales	f__Mortierellaceae	g__Mortierella	s__unclassified_g__Mortierella	OTU6	7	9	29	0	0	0
p__Zygomycota	c__norank_p__Zygomycota	o__Mortierellales	f__Mortierellaceae	g__Mortierella	s__unclassified_g__Mortierella	OTU153	4351	4466	5575	87	15	49
p__unclassified_k__Fungi	c__unclassified_k__Fungi	o__unclassified_k__Fungi	f__unclassified_k__Fungi	g__unclassified_k__Fungi	s__unclassified_k__Fungi	OTU105	179	185	163	1	0	0
p__Ascomycota	c__Sordariomycetes	o__Hypocreales	f__Nectriaceae	g__Fusarium	s__Fusarium_solani	OTU244	0	0	0	7	6	10
p__Basidiomycota	c__Tremellomycetes	o__Tremellales	f__norank_o__Tremellales	g__Cryptococcus	s__Cryptococcus_podzolicus	OTU267	0	0	7	6	11	0
p__Ascomycota	c__Sordariomycetes	o__Hypocreales	f__Nectriaceae	g__Fusarium	s_Fusarium	OTU203	1220	1187	1083	0	0	0
p__Ascomycota	c__Leotiomycetes	o__norank_c__Leotiomycetes	f__unclassified_o__norank_c__Leotiomycetes	g__unclassified_o__norank_c__Leotiomycetes	s__unclassified_o__norank_c__Leotiomycetes	OTU225	249	275	642	1	1	0
p__Chytridiomycota	c__Chytridiomycetes	o__Chytridiales	f__Chytridiaceae	g__unclassified_f__Chytridiaceae	s__Chytridiaceae_sp	OTU155	22	11	45	0	0	0
p__Ascomycota	c__Leotiomycetes	o__unclassified_c__Leotiomycetes	f__unclassified_c__Leotiomycetes	g__unclassified_c__Leotiomycetes	s__unclassified_c__Leotiomycetes	OTU90	12	16	42	0	0	0
p__Cercozoa	c__Imbricatea	o__Plasmodiophorida	f__Plasmodiophoridae	g__Plasmodiophora	s__Plasmodiophora_brassicae	OTU268	0	0	3	27518	28215	28007
p__Ascomycota	c__Eurotiomycetes	o__unclassified_c__Eurotiomycetes	f__unclassified_c__Eurotiomycetes	g__unclassified_c__Eurotiomycetes	s__unclassified_c__Eurotiomycetes	OTU164	11	8	14	0	0	0
p__Ascomycota	c__Sordariomycetes	o__norank_c__Sordariomycetes	f__norank_c__Sordariomycetes	g__Myrmecridium	s__Myrmecridium_sp	OTU130	13	18	15	1	1	2
p__unclassified_k__Fungi	c__unclassified_k__Fungi	o__unclassified_k__Fungi	f__unclassified_k__Fungi	g__unclassified_k__Fungi	s__unclassified_k__Fungi	OTU61	20	12	25	2	0	0
